# Detecting Tumor Specific Antigen-Reactive T cells from Tumor Infiltrating Lymphocytes via Interaction Dependent Fucosyl-biotinylation

**DOI:** 10.1101/2020.03.18.996017

**Authors:** Zilei Liu, Jie P. Li, Mingkuan Chen, Mengyao Wu, Yujie Shi, Wei Li, John R. Teijaro, Peng Wu

**Affiliations:** Department of Molecular Medicine, The Scripps Research Institute, La Jolla, California 92037, United States; State Key Laboratory of Coordination Chemistry, Chemistry and Biomedicine Innovation Center (ChemBIC), School of Chemistry and Chemical Engineering, Nanjing University, Nanjing, China; Department of Oncology, the First Affiliated Hospital of Soochow University, Suzhou, China; Department of Immunology and Microbiology, The Scripps Research Institute, La Jolla, California 92037, United States

## Abstract

Re-activation and clonal expansion of tumor specific antigen (TSA)-reactive T cells are critical to the success of checkpoint blockade and adoptive transfer of tumor-infiltrating lymphocyte (TIL) based therapies. There are no reliable markers to specifically identify the repertoire of TSA-reactive T cells due to their heterogeneous composition. Here we introduce FucoID as a general platform to detect endogenous antigen-specific T cells and study their biology. Through this interaction dependent labeling approach, TSA-reactive T cells can be detected and separated from bystander T cells in primary tumor digests based on their cell-surface enzymatic fucosyl-biotinylation. Compared to bystander TILs, TSA-reactive TILs possess a distinct TCR repertoire and unique gene features. Though exhibiting a dysfunctional phenotype, this subset of TILs possesses substantial capabilities of proliferation and tumor specific killing. FucoID features genetic manipulation-free procedures and a quick turnover cycle, and therefore should have the potential of accelerating the pace of personalized cancer treatment.

**Highlights:** Interaction dependent fucosylation enables the detection and isolation of *bona fide* intratumoral tumor specific antigen-reactive T cells

Tumor specific antigen-reactive CD8^+^ T cells possess capabilities to be expanded and adoptively transferred for tumor control

Tumor specific antigen-reactive CD8^+^ T cells feature oligoclonal expansion and upregulate genes for the steroid biosynthesis and metabolic process

Intratumoral bystander CD8^+^ T cells can be separated into two groups based on PD-1 expression that feature distinct gene modules
