## Supplementary material for "Detecting Tumor Specific Antigen-Reactive T cells from Tumor Infiltrating Lymphocytes via Interaction Dependent Fucosyl-biotinylation": Table S1. GSEA ranking gene lists

### Sheet: exhausetion up
Exhaustion signature (up-regualted genes) (Wherry et al., 2007)
PD1+Bio+ vs. PD1+Bio–				PD1+Bio+ vs. PD1–				PD1+Bio– vs. PD1–
	GENE	RUNNING ES	CORE ENRICHMENT		GENE	RUNNING ES	CORE ENRICHMENT		GENE	RUNNING ES	CORE ENRICHMENT
row_0	TRIM47	0.0169978	Yes	row_0	PDCD1	0.0203836	Yes	row_0	PDCD1	0.0224465	Yes
row_1	GZMB	0.0306726	Yes	row_1	LAG3	0.0399415	Yes	row_1	LAG3	0.043947	Yes
row_2	CCNB1	0.0456364	Yes	row_2	S100A4	0.0587957	Yes	row_2	S100A4	0.0644934	Yes
row_3	MKI67	0.0611734	Yes	row_3	CCRL2	0.0760675	Yes	row_3	CCRL2	0.0825356	Yes
row_4	ECT2	0.0760338	Yes	row_4	ENTPD1	0.092375	Yes	row_4	ENTPD1	0.101023	Yes
row_5	IRF4	0.0883099	Yes	row_5	CD244	0.108592	Yes	row_5	CD244	0.118973	Yes
row_6	PLK4	0.102446	Yes	row_6	FGL2	0.124704	Yes	row_6	SPP1	0.136703	Yes
row_7	SPP1	0.114345	Yes	row_7	ALCAM	0.140157	Yes	row_7	LITAF	0.15422	Yes
row_8	CCRL2	0.126194	Yes	row_8	PERP	0.155828	Yes	row_8	FGL2	0.171786	Yes
row_9	BUB1	0.138033	Yes	row_9	LGALS1	0.171065	Yes	row_9	PERP	0.188774	Yes
row_10	GPD2	0.150812	Yes	row_10	LITAF	0.18588	Yes	row_10	ALCAM	0.203958	Yes
row_11	ALCAM	0.162799	Yes	row_11	BUB1	0.199463	Yes	row_11	LGALS1	0.219285	Yes
row_12	KPNA2	0.174202	Yes	row_12	NUSAP1	0.213615	Yes	row_12	PTPN13	0.233549	Yes
row_13	PRC1	0.186172	Yes	row_13	PRC1	0.227726	Yes	row_13	PRDM1	0.247928	Yes
row_14	LGALS1	0.19829	Yes	row_14	IRF4	0.241268	Yes	row_14	ITGAV	0.262415	Yes
row_15	FOSB	0.210569	Yes	row_15	ITGAV	0.254956	Yes	row_15	NUSAP1	0.276617	Yes
row_16	TACC3	0.21853	Yes	row_16	CCNB2	0.268514	Yes	row_16	PRC1	0.290391	Yes
row_17	GAS2	0.227468	Yes	row_17	PRDM1	0.281962	Yes	row_17	BUB1	0.304354	Yes
row_18	CCNB2	0.237897	Yes	row_18	GAS2	0.295549	Yes	row_18	CTLA4	0.318026	Yes
row_19	NUSAP1	0.241689	Yes	row_19	PTPN13	0.308518	Yes	row_19	CCNB2	0.331317	Yes
row_20	GZMA	0.244734	Yes	row_20	TACC3	0.321708	Yes	row_20	RRM2	0.344694	Yes
row_21	ART3	0.252713	Yes	row_21	RRM2	0.334854	Yes	row_21	CCR5	0.358042	Yes
row_22	TOP2A	0.260508	Yes	row_22	GPD2	0.347715	Yes	row_22	CYFIP1	0.371352	Yes
row_23	CKS2	0.266015	Yes	row_23	MKI67	0.359726	Yes	row_23	PLSCR1	0.384264	Yes
row_24	HMGB2	0.272761	Yes	row_24	SPP1	0.372281	Yes	row_24	TACC3	0.396692	Yes
row_25	BAG3	0.27952	Yes	row_25	CCR5	0.384691	Yes	row_25	BCL2A1A	0.409034	Yes
row_26	FIGNL1	0.285963	Yes	row_26	TOP2A	0.397025	Yes	row_26	GPD2	0.420785	Yes
row_27	ANXA2	0.29396	Yes	row_27	GZMB	0.40948	Yes	row_27	TOP2A	0.433138	Yes
row_28	RGS16	0.300539	Yes	row_28	PLSCR1	0.421229	Yes	row_28	IRF4	0.445468	Yes
row_29	SLC4A7	0.304512	Yes	row_29	CTLA4	0.433262	Yes	row_29	CIT	0.456852	Yes
row_30	RRM2	0.310007	Yes	row_30	HMGB2	0.445264	Yes	row_30	HMGB2	0.468715	Yes
row_31	MAD2L1	0.315622	Yes	row_31	ANXA2	0.456645	Yes	row_31	CASP4	0.479927	Yes
row_32	SH3BGRL	0.320494	Yes	row_32	CCNB1	0.468325	Yes	row_32	S100A11	0.491595	Yes
row_33	MCM3	0.315331	Yes	row_33	CIT	0.479941	Yes	row_33	ANXA2	0.503225	Yes
row_34	GPR65	0.314839	Yes	row_34	MAD2L1	0.491557	Yes	row_34	MAD2L1	0.514849	Yes
row_35	TFDP1	0.320246	Yes	row_35	CYFIP1	0.502913	Yes	row_35	MKI67	0.526259	Yes
row_36	CIT	0.319523	Yes	row_36	KPNA2	0.514186	Yes	row_36	CASP1	0.537115	Yes
row_37	S100A4	0.322057	Yes	row_37	SH3BGRL	0.52444	Yes	row_37	CASP3	0.548417	Yes
row_38	LAG3	0.324052	Yes	row_38	PLK4	0.535307	Yes	row_38	GAS2	0.559679	Yes
row_39	CASP4	0.325427	Yes	row_39	ECT2	0.546114	Yes	row_39	RUNX2	0.570461	Yes
row_40	BCL2A1C	0.325574	Yes	row_40	GZMA	0.555542	Yes	row_40	LGALS3	0.581051	Yes
row_41	ITGAV	0.329065	Yes	row_41	CASP3	0.565857	Yes	row_41	S100A6	0.591851	Yes
row_42	CPSF2	0.333689	Yes	row_42	RUNX2	0.574538	Yes	row_42	SH3BGRL	0.602692	Yes
row_43	PDCD1	0.337652	Yes	row_43	S100A11	0.583372	Yes	row_43	CCNB1	0.61209	Yes
row_44	ZFP91	0.321598	No	row_44	SERPINB6A	0.592631	Yes	row_44	KPNA2	0.622493	Yes
row_45	CASP1	0.32292	No	row_45	LGALS3	0.601973	Yes	row_45	PAWR	0.632728	Yes
row_46	FGL2	0.326203	No	row_46	CKS2	0.610553	Yes	row_46	SERPINB6A	0.642275	Yes
row_47	PRDM1	0.329493	No	row_47	S100A6	0.619281	Yes	row_47	PLK4	0.650771	Yes
row_48	CCR5	0.315994	No	row_48	RGS16	0.628021	Yes	row_48	ECT2	0.659815	Yes
row_49	CXCL10	0.314062	No	row_49	CASP4	0.636578	Yes	row_49	NFIL3	0.665435	Yes
row_50	SH2D2A	0.316205	No	row_50	PAWR	0.645434	Yes	row_50	RGS16	0.673806	Yes
row_51	ATF1	0.314874	No	row_51	BCL2A1A	0.653952	Yes	row_51	CKS2	0.682231	Yes
row_52	TNFRSF9	0.315529	No	row_52	FIGNL1	0.661024	Yes	row_52	PBX3	0.689739	Yes
row_53	PLSCR1	0.316569	No	row_53	NFIL3	0.667066	Yes	row_53	GZMB	0.695206	Yes
row_54	HIST1H2AC	0.316677	No	row_54	CASP1	0.674703	Yes	row_54	FIGNL1	0.702194	Yes
row_55	SERPINB6A	0.316574	No	row_55	BCL2A1C	0.677273	Yes	row_55	BCL2A1C	0.705625	Yes
row_56	CHEK1	0.316609	No	row_56	TNFRSF9	0.681936	Yes	row_56	CLIC4	0.712053	Yes
row_57	PAWR	0.315596	No	row_57	SLC4A7	0.68669	Yes	row_57	TNFRSF9	0.718258	Yes
row_58	TNFRSF1A	0.317041	No	row_58	PBX3	0.692161	Yes	row_58	GZMA	0.722754	Yes
row_59	RHOQ	0.307366	No	row_59	MCM3	0.695042	Yes	row_59	ISG20	0.726311	Yes
row_60	PERP	0.306548	No	row_60	CLIC4	0.700513	Yes	row_60	PGLYRP1	0.731565	Yes
row_61	NFIL3	0.301305	No	row_61	TXN1	0.703322	Yes	row_61	TXN1	0.736335	Yes
row_62	PTGER2	0.30145	No	row_62	PGLYRP1	0.708078	Yes	row_62	MX1	0.741744	Yes
row_63	CASP3	0.298589	No	row_63	TFDP1	0.712622	Yes	row_63	SLC4A7	0.746908	Yes
row_64	TXN1	0.296971	No	row_64	JAK3	0.711615	Yes	row_64	NR4A2	0.751161	Yes
row_65	RNF11	0.296003	No	row_65	GZMK	0.715971	Yes	row_65	SERPINB9	0.755289	Yes
row_66	NDUFA5	0.293852	No	row_66	SERPINA3G	0.720275	Yes	row_66	SERPINA3G	0.759298	Yes
row_67	KLK6	-0.144148	No	row_67	CST7	0.72371	Yes	row_67	JAK3	0.763591	Yes
row_68	ENTPD1	-0.262872	No	row_68	BAG3	0.725089	Yes	row_68	NDFIP1	0.768008	Yes
row_69	CD244	-0.262575	No	row_69	HIST1H2AC	0.728477	Yes	row_69	CST7	0.772165	Yes
row_70	PGLYRP1	-0.262348	No	row_70	NDFIP1	0.730957	Yes	row_70	GZMK	0.776602	Yes
row_71	CST7	-0.263157	No	row_71	MX1	0.734322	Yes	row_71	MCM3	0.781225	Yes
row_72	CTLA4	-0.265669	No	row_72	VAMP8	0.736171	Yes	row_72	VAMP8	0.784954	Yes
row_73	JAK3	-0.265643	No	row_73	CPSF2	0.738796	Yes	row_73	TFDP1	0.785164	Yes
row_74	SERPINA3G	-0.279658	No	row_74	NR4A2	0.741853	Yes	row_74	ADAM19	0.785686	Yes
row_75	SHKBP1	-0.279003	No	row_75	CHEK1	0.745106	Yes	row_75	LY6A	0.788827	Yes
row_76	SEC61G	-0.284502	No	row_76	PTGER2	0.748575	Yes	row_76	PTGER2	0.790082	Yes
row_77	RUNX2	-0.284112	No	row_77	SERPINB9	0.751339	Yes	row_77	CHEK1	0.790106	Yes
row_78	LGALS3	-0.282849	No	row_78	ADAM19	0.748733	No	row_78	IFNG	0.787691	No
row_79	PTPN13	-0.281818	No	row_79	LY6A	0.746873	No	row_79	CPSF2	0.7861	No
row_80	PON2	-0.281544	No	row_80	FOSB	0.739604	No	row_80	TNFRSF1B	0.784911	No
row_81	PBX3	-0.281678	No	row_81	ZFP91	0.739919	No	row_81	CTLA2B	0.787467	No
row_82	SNX10	-0.292969	No	row_82	ATF1	0.736298	No	row_82	SEC61G	0.785091	No
row_83	ADAM19	-0.298122	No	row_83	NDUFA5	0.736331	No	row_83	HIST1H2AC	0.785943	No
row_84	CLIC4	-0.297308	No	row_84	ISG20	0.737414	No	row_84	SPOCK2	0.780567	No
row_85	VAMP8	-0.296842	No	row_85	SEC61G	0.738836	No	row_85	ITGB1	0.781979	No
row_86	NDFIP1	-0.299308	No	row_86	TRIM47	0.724937	No	row_86	NDUFA5	0.783643	No
row_87	KLRG1	-0.303815	No	row_87	RHOQ	0.722148	No	row_87	BAG3	0.78485	No
row_88	LY6A	-0.301471	No	row_88	IFNG	0.711389	No	row_88	S100A13	0.785605	No
row_89	S100A13	-0.305732	No	row_89	S100A13	0.708532	No	row_89	ATF1	0.775561	No
row_90	TANK	-0.307722	No	row_90	PON2	0.708853	No	row_90	ZFP91	0.775167	No
row_91	CYFIP1	-0.30726	No	row_91	TNFRSF1B	0.704776	No	row_91	COCH	0.770402	No
row_92	MX1	-0.311035	No	row_92	SH2D2A	0.688897	No	row_92	PON2	0.771236	No
row_93	CPT2	-0.313705	No	row_93	TANK	0.68311	No	row_93	TANK	0.772149	No
row_94	S100A6	-0.309175	No	row_94	SHKBP1	0.672655	No	row_94	RHOQ	0.763563	No
row_95	GZMK	-0.305357	No	row_95	RNF11	0.670511	No	row_95	TOR3A	0.764225	No
row_96	KLRA3	-0.319221	No	row_96	CTLA2B	0.668596	No	row_96	CAR2	0.76504	No
row_97	NFATC1	-0.316475	No	row_97	TNFRSF1A	0.655779	No	row_97	CPT2	0.749967	No
row_98	SERPINB9	-0.311434	No	row_98	GPR65	0.651457	No	row_98	SHKBP1	0.734045	No
row_99	S100A11	-0.310026	No	row_99	CPT2	0.650476	No	row_99	RNF11	0.710223	No
row_100	TNFRSF1B	-0.312072	No	row_100	KLK6	0.217511	No	row_100	SH2D2A	0.706504	No
row_101	FYN	-0.311526	No	row_101	TOR3A	0.0773614	No	row_101	KLK6	0.261421	No
row_102	IER5	-0.308911	No	row_102	SPOCK2	0.0638233	No	row_102	NFATC1	0.146856	No
row_103	NR4A2	-0.305626	No	row_103	KLRG1	0.0614595	No	row_103	TNFRSF1A	0.143164	No
row_104	TOR3A	-0.311523	No	row_104	ITGB1	0.0306011	No	row_104	KLRG1	0.126746	No
row_105	LITAF	-0.313341	No	row_105	NFATC1	0.02831	No	row_105	KLRA3	0.106742	No
row_106	CTLA2B	-0.307374	No	row_106	COCH	-0.0367425	No	row_106	GPR65	0.0771694	No
row_107	IFNG	-0.304997	No	row_107	KLRA3	-0.0448867	No	row_107	FOSB	0.0771521	No
row_108	CCL4	-0.29922	No	row_108	SNX10	-0.0473059	No	row_108	TRIM47	0.0722723	No
row_109	SPOCK2	-0.302562	No	row_109	ART3	-0.0668459	No	row_109	CD160	0.0446543	No
row_110	CAR2	-0.291106	No	row_110	CAR2	-0.0739504	No	row_110	SNX10	0.00172807	No
row_111	CXCR3	-0.277171	No	row_111	FYN	-0.0709714	No	row_111	FYN	-0.00452352	No
row_112	ITGB1	-0.262277	No	row_112	IER5	-0.0866227	No	row_112	ITGA4	-0.0293796	No
row_113	EOMES	-0.247062	No	row_113	CCL5	-0.10046	No	row_113	IER5	-0.0290237	No
row_114	COCH	-0.231899	No	row_114	CXCL10	-0.0959659	No	row_114	CCL5	-0.0287565	No
row_115	CD160	-0.215563	No	row_115	CD160	-0.0904199	No	row_115	CD9	-0.0264069	No
row_116	CCL5	-0.200873	No	row_116	CCL4	-0.0910783	No	row_116	ART3	-0.0297077	No
row_117	KLRA9	-0.181573	No	row_117	KLRA9	-0.0815546	No	row_117	KLRA9	-0.0436815	No
row_118	ISG20	-0.162239	No	row_118	CCL3	-0.0716446	No	row_118	CXCL10	-0.0433673	No
row_119	ITGA4	-0.144044	No	row_119	CD9	-0.0620433	No	row_119	CCL3	-0.043108	No
row_120	CCL3	-0.122852	No	row_120	CXCR3	-0.051471	No	row_120	CCL4	-0.0335646	No
row_121	TCRG-V4	-0.0961267	No	row_121	EOMES	-0.0415773	No	row_121	EOMES	-0.024691	No
row_122	CD9	-0.0689652	No	row_122	ITGA4	-0.03034	No	row_122	CXCR3	-0.0156799	No
row_123	BCL2A1A	-0.0415578	No	row_123	TCRG-V4	-0.0181604	No	row_123	TCRG-V4	-0.00741589	No
row_124	CD7	0.000713792	No	row_124	CD7	0.0005637	No	row_124	CD7	0.00469709	No

### Sheet: naïvememory
Naïve/memory gene signature (Singer et al., 2016)
PD1+Bio+ vs. PD1+Bio–				PD1+Bio+ vs. PD1–				PD1+Bio– vs. PD1–
	GENE	RUNNING ES	CORE ENRICHMENT		GENE	RUNNING ES	CORE ENRICHMENT		GENE	RUNNING ES	CORE ENRICHMENT
row_0	ADK	-0.00654218	No	row_0	P2RY14	0.00355997	No	row_0	P2RY14	0.00325953	No
row_1	P2RY14	-0.0348659	No	row_1	CALM2	-0.00628701	No	row_1	CALM2	-0.00683155	No
row_2	5830411N06RIK	-0.0269497	No	row_2	GM5547	-0.118188	No	row_2	KYNU	-0.0381597	No
row_3	BLNK	-0.0266194	No	row_3	ADK	-0.132298	No	row_3	GM5547	-0.0393316	No
row_4	KLRA17	-0.0255005	No	row_4	PBLD1	-0.288325	No	row_4	HCST	-0.0588113	No
row_5	USP7	-0.0647526	No	row_5	TCSTV3	-0.325887	No	row_5	GPR171	-0.080225	No
row_6	CALM2	-0.056104	No	row_6	GPR171	-0.668448	No	row_6	SP140	-0.102953	No
row_7	ELOVL6	-0.0491829	No	row_7	SP140	-0.66716	No	row_7	PBLD1	-0.264464	No
row_8	RPS15	-0.0646818	No	row_8	PHC1	-0.667018	No	row_8	TCSTV3	-0.301369	No
row_9	HAAO	-0.0719	No	row_9	TMEM219	-0.664265	No	row_9	DNAJB9	-0.641263	Yes
row_10	CD180	-0.0652042	No	row_10	RPS15	-0.665005	No	row_10	RAB33B	-0.630849	Yes
row_11	PPIF	-0.0586023	No	row_11	RPL31	-0.665201	No	row_11	NPC2	-0.62175	Yes
row_12	RPL31	-0.0581969	No	row_12	ELOVL6	-0.657191	No	row_12	TMEM219	-0.61712	Yes
row_13	PBLD1	-0.204536	No	row_13	KYNU	-0.657987	No	row_13	PHC1	-0.618348	Yes
row_14	TCSTV3	-0.242642	No	row_14	RAB33B	-0.668022	No	row_14	APOPT1	-0.61323	Yes
row_15	RPF1	-0.57957	No	row_15	PPIF	-0.667748	No	row_15	RPS29	-0.621856	Yes
row_16	GPR183	-0.578601	No	row_16	HCST	-0.662479	No	row_16	RPL31	-0.632398	Yes
row_17	PHC1	-0.578064	No	row_17	PIAS1	-0.669284	Yes	row_17	SLC9A9	-0.623392	Yes
row_18	TMEM219	-0.595234	No	row_18	RPS29	-0.659715	Yes	row_18	RPS15	-0.625409	Yes
row_19	RPS16	-0.594885	No	row_19	APOPT1	-0.653414	Yes	row_19	PIAS1	-0.622356	Yes
row_20	CREB3	-0.597071	Yes	row_20	DNAJB9	-0.643733	Yes	row_20	RPS16	-0.635283	Yes
row_21	PIAS1	-0.591634	Yes	row_21	RPS16	-0.636079	Yes	row_21	SHARPIN	-0.625526	Yes
row_22	PJA1	-0.595622	Yes	row_22	NPC2	-0.631768	Yes	row_22	PPIF	-0.621591	Yes
row_23	PDLIM1	-0.585265	Yes	row_23	RPF1	-0.637766	Yes	row_23	ELOVL6	-0.616247	Yes
row_24	RPL18A	-0.575151	Yes	row_24	SLC9A9	-0.629512	Yes	row_24	DYM	-0.620987	Yes
row_25	SP140	-0.564719	Yes	row_25	GPR183	-0.624787	Yes	row_25	ADK	-0.623792	Yes
row_26	DYM	-0.556803	Yes	row_26	DYM	-0.614261	Yes	row_26	CD180	-0.615688	Yes
row_27	CRLF3	-0.546389	Yes	row_27	CD180	-0.610776	Yes	row_27	RPF1	-0.610926	Yes
row_28	OXR1	-0.539092	Yes	row_28	SHARPIN	-0.60055	Yes	row_28	UPB1	-0.605676	Yes
row_29	SRSF5	-0.531833	Yes	row_29	USP7	-0.603525	Yes	row_29	GPR183	-0.595282	Yes
row_30	TLR12	-0.522321	Yes	row_30	RPL18A	-0.597599	Yes	row_30	H2-T23	-0.590614	Yes
row_31	BIN2	-0.523737	Yes	row_31	FCRLA	-0.588349	Yes	row_31	RPL18A	-0.581008	Yes
row_32	GPR171	-0.515445	Yes	row_32	CREB3	-0.589484	Yes	row_32	FCRLA	-0.57341	Yes
row_33	SH3GL1	-0.50629	Yes	row_33	SRSF5	-0.583764	Yes	row_33	SH3GL1	-0.580178	Yes
row_34	RASGRP2	-0.506842	Yes	row_34	SH3GL1	-0.57489	Yes	row_34	COX6A2	-0.57106	Yes
row_35	CDK2AP2	-0.499733	Yes	row_35	OXR1	-0.565472	Yes	row_35	SRSF5	-0.561548	Yes
row_36	RPS29	-0.492511	Yes	row_36	KLRA17	-0.557237	Yes	row_36	CREB3	-0.551434	Yes
row_37	RAB33B	-0.487017	Yes	row_37	HAAO	-0.54825	Yes	row_37	OXR1	-0.543518	Yes
row_38	GM5547	-0.479082	Yes	row_38	H2-T23	-0.541385	Yes	row_38	SMIM14	-0.537217	Yes
row_39	DNTT	-0.472443	Yes	row_39	PJA1	-0.537037	Yes	row_39	CCPG1	-0.529207	Yes
row_40	CCPG1	-0.470141	Yes	row_40	CCPG1	-0.527243	Yes	row_40	USP7	-0.519506	Yes
row_41	FCRLA	-0.460497	Yes	row_41	BLNK	-0.52158	Yes	row_41	SMPD5	-0.510482	Yes
row_42	TXNIP	-0.454233	Yes	row_42	CDK2AP2	-0.511429	Yes	row_42	PHF1	-0.500932	Yes
row_43	SHARPIN	-0.444289	Yes	row_43	SMIM14	-0.502198	Yes	row_43	CNP	-0.49127	Yes
row_44	APOPT1	-0.435659	Yes	row_44	IDNK	-0.492216	Yes	row_44	IDNK	-0.482659	Yes
row_45	HSD11B1	-0.425189	Yes	row_45	BIN2	-0.481934	Yes	row_45	HAAO	-0.47356	Yes
row_46	SLC9A9	-0.43344	Yes	row_46	UPB1	-0.47152	Yes	row_46	SP110	-0.464911	Yes
row_47	IDNK	-0.426989	Yes	row_47	CNP	-0.461952	Yes	row_47	TOM1	-0.455474	Yes
row_48	DNAJB9	-0.422152	Yes	row_48	TXNIP	-0.45289	Yes	row_48	PJA1	-0.44598	Yes
row_49	RPGRIP1	-0.413428	Yes	row_49	SP110	-0.443397	Yes	row_49	AKAP8L	-0.435604	Yes
row_50	SNHG8	-0.408028	Yes	row_50	SNHG8	-0.438879	Yes	row_50	CDK2AP2	-0.426843	Yes
row_51	SP110	-0.398046	Yes	row_51	RABAC1	-0.428597	Yes	row_51	KLRA17	-0.41703	Yes
row_52	PDE2A	-0.387689	Yes	row_52	HSD11B1	-0.418559	Yes	row_52	TXNIP	-0.407968	Yes
row_53	NPC2	-0.377594	Yes	row_53	TOM1	-0.408389	Yes	row_53	RABAC1	-0.39793	Yes
row_54	ATP1B3	-0.36765	Yes	row_54	AKAP8L	-0.399816	Yes	row_54	BIN2	-0.389037	Yes
row_55	CNP	-0.357913	Yes	row_55	PIM2	-0.389421	Yes	row_55	PIM2	-0.380164	Yes
row_56	ZNRF3	-0.348682	Yes	row_56	PHF1	-0.380152	Yes	row_56	SPIB	-0.370107	Yes
row_57	SPIB	-0.338306	Yes	row_57	CRLF3	-0.371279	Yes	row_57	SNHG8	-0.359731	Yes
row_58	H2-T23	-0.332755	Yes	row_58	MYLIP	-0.362348	Yes	row_58	HSD11B1	-0.355063	Yes
row_59	SMIM14	-0.32253	Yes	row_59	FBXO32	-0.352536	Yes	row_59	KLRA1	-0.349212	Yes
row_60	CTSL	-0.315928	Yes	row_60	SPIB	-0.342197	Yes	row_60	FBXO32	-0.340601	Yes
row_61	UPB1	-0.305758	Yes	row_61	PDLIM1	-0.331802	Yes	row_61	RABGGTA	-0.330694	Yes
row_62	RABGGTA	-0.298649	Yes	row_62	RASGRP2	-0.321501	Yes	row_62	BLNK	-0.321445	Yes
row_63	RABAC1	-0.288273	Yes	row_63	SMPD5	-0.312064	Yes	row_63	ACSS2	-0.311181	Yes
row_64	MYLIP	-0.278949	Yes	row_64	RABGGTA	-0.301538	Yes	row_64	MYLIP	-0.301707	Yes
row_65	ACP5	-0.268554	Yes	row_65	TLR12	-0.291969	Yes	row_65	CRLF3	-0.291368	Yes
row_66	FBXO32	-0.262365	Yes	row_66	ATP1B3	-0.283452	Yes	row_66	RASGRP2	-0.282344	Yes
row_67	KLRA1	-0.253491	Yes	row_67	ZNRF3	-0.274728	Yes	row_67	PDLIM1	-0.27285	Yes
row_68	COX6A2	-0.244749	Yes	row_68	GAB3	-0.264915	Yes	row_68	ATP1B3	-0.262962	Yes
row_69	PIM2	-0.234954	Yes	row_69	RPGRIP1	-0.254577	Yes	row_69	KLRA6	-0.25283	Yes
row_70	HCST	-0.22685	Yes	row_70	ACSS2	-0.245027	Yes	row_70	RPGRIP1	-0.242473	Yes
row_71	TOM1	-0.221094	Yes	row_71	KLRA1	-0.23512	Yes	row_71	TLR12	-0.232397	Yes
row_72	AKAP8L	-0.211055	Yes	row_72	COX6A2	-0.224932	Yes	row_72	GAB3	-0.222979	Yes
row_73	KYNU	-0.20113	Yes	row_73	DIRC2	-0.216189	Yes	row_73	ZCCHC18	-0.212828	Yes
row_74	CXXC5	-0.19096	Yes	row_74	ACP5	-0.205794	Yes	row_74	ZNRF3	-0.202415	Yes
row_75	DIRC2	-0.181054	Yes	row_75	ZCCHC18	-0.195569	Yes	row_75	KLRA7	-0.194442	Yes
row_76	GAB3	-0.171541	Yes	row_76	PLCB2	-0.185737	Yes	row_76	CTSL	-0.184141	Yes
row_77	FRAT1	-0.162686	Yes	row_77	THA1	-0.175342	Yes	row_77	CXXC5	-0.173896	Yes
row_78	THA1	-0.155446	Yes	row_78	GPR18	-0.165248	Yes	row_78	PLCB2	-0.16367	Yes
row_79	TREML2	-0.147229	Yes	row_79	TSC22D1	-0.155322	Yes	row_79	TSC22D1	-0.153388	Yes
row_80	PHF1	-0.136966	Yes	row_80	DNTT	-0.144815	Yes	row_80	THA1	-0.14305	Yes
row_81	PLCB2	-0.127942	Yes	row_81	FRAT1	-0.134363	Yes	row_81	ACP5	-0.132749	Yes
row_82	GPR18	-0.119988	Yes	row_82	TREML2	-0.124138	Yes	row_82	GPR18	-0.122485	Yes
row_83	ACSS2	-0.110813	Yes	row_83	PDE2A	-0.113724	Yes	row_83	FRAT1	-0.112053	Yes
row_84	SMPD5	-0.101639	Yes	row_84	CTSL	-0.103517	Yes	row_84	DIRC2	-0.10209	Yes
row_85	KCNJ8	-0.0911692	Yes	row_85	CXXC5	-0.09346	Yes	row_85	KCNJ8	-0.0925587	Yes
row_86	ZCCHC18	-0.0809057	Yes	row_86	KLRA7	-0.0830088	Yes	row_86	TREML2	-0.0822765	Yes
row_87	KLRA6	-0.0704921	Yes	row_87	KCNJ8	-0.072689	Yes	row_87	DNTT	-0.0719942	Yes
row_88	GM11346	-0.0614116	Yes	row_88	KLRA6	-0.0621815	Yes	row_88	ATP1B1	-0.0617496	Yes
row_89	S1PR1	-0.050998	Yes	row_89	ADRB2	-0.0516739	Yes	row_89	GM11346	-0.0516927	Yes
row_90	TSC22D1	-0.0406031	Yes	row_90	TNFRSF26	-0.0415044	Yes	row_90	S1PR1	-0.0412227	Yes
row_91	ADRB2	-0.0301706	Yes	row_91	ATP1B1	-0.0310156	Yes	row_91	TNFRSF26	-0.0307527	Yes
row_92	KLRA7	-0.0199635	Yes	row_92	5830411N06RIK	-0.0206583	Yes	row_92	ADRB2	-0.0202452	Yes
row_93	TNFRSF26	-0.010301	Yes	row_93	S1PR1	-0.0101883	Yes	row_93	PDE2A	-0.0104512	Yes
row_94	ATP1B1	1.87911e-05	Yes	row_94	GM11346	1.38243e-08	Yes	row_94	5830411N06RIK	1.38243e-08	Yes

### Sheet: activationdysfunction
Activation/dysfunction gene signature (Singer et al., 2016)
PD1+Bio+ vs. PD1+Bio–				PD1+Bio+ vs. PD1–
	GENE	RUNNING ES	CORE ENRICHMENT		GENE	RUNNING ES	CORE ENRICHMENT
row_0	SLC16A3	0.0347955	Yes	row_0	IGFBP7	0.0290846	Yes
row_1	SYNE3	0.0639928	Yes	row_1	PDCD1	0.0581127	Yes
row_2	IL2RA	0.0924347	Yes	row_2	S100A4	0.0847115	Yes
row_3	TPI1	0.118924	Yes	row_3	DUSP14	0.108949	Yes
row_4	IGFBP7	0.142508	Yes	row_4	CSF1	0.133607	Yes
row_5	TNFRSF4	0.158434	Yes	row_5	DUSP4	0.156529	Yes
row_6	GPD2	0.177477	Yes	row_6	MDFIC	0.178904	Yes
row_7	LIN54	0.197791	Yes	row_7	LGALS1	0.200462	Yes
row_8	LGALS1	0.215829	Yes	row_8	CRMP1	0.221195	Yes
row_9	GAPDH	0.233676	Yes	row_9	CAPG	0.24209	Yes
row_10	EEA1	0.253016	Yes	row_10	BCL2A1D	0.262121	Yes
row_11	PKM	0.272164	Yes	row_11	ITGAV	0.281042	Yes
row_12	LDHA	0.289566	Yes	row_12	SYNE3	0.29948	Yes
row_13	ENO1	0.30826	Yes	row_13	TACC3	0.318153	Yes
row_14	TACC3	0.32676	Yes	row_14	GPD2	0.33639	Yes
row_15	PRELID1	0.34534	Yes	row_15	RBPJ	0.353508	Yes
row_16	PGK1	0.362706	Yes	row_16	TNFRSF4	0.369404	Yes
row_17	KIF20A	0.365932	Yes	row_17	ANXA2	0.385865	Yes
row_18	DUSP14	0.380628	Yes	row_18	CIT	0.402284	Yes
row_19	KIF2C	0.387149	Yes	row_19	MAD2L1	0.418799	Yes
row_20	RBPJ	0.398261	Yes	row_20	KIF2C	0.434868	Yes
row_21	CALR	0.410714	Yes	row_21	KIF20A	0.450073	Yes
row_22	FIGNL1	0.423189	Yes	row_22	BHLHE40	0.465382	Yes
row_23	ANXA2	0.436356	Yes	row_23	SLC16A3	0.478928	Yes
row_24	RGS16	0.448032	Yes	row_24	CDC45	0.493439	Yes
row_25	TMPO	0.460043	Yes	row_25	B4GALT5	0.505846	Yes
row_26	POLE	0.472309	Yes	row_26	SERPINB6A	0.518644	Yes
row_27	TRPS1	0.484197	Yes	row_27	CSRP1	0.531025	Yes
row_28	BCL2A1D	0.49513	Yes	row_28	LIG1	0.543603	Yes
row_29	SIVA1	0.507083	Yes	row_29	RGS16	0.556058	Yes
row_30	MAD2L1	0.516329	Yes	row_30	ALDOA	0.568535	Yes
row_31	CDC45	0.528247	Yes	row_31	RRM1	0.579317	Yes
row_32	RRM1	0.536731	Yes	row_32	TMPO	0.590921	Yes
row_33	FAR1	0.545977	Yes	row_33	FIGNL1	0.602599	Yes
row_34	HCFC1	0.555679	Yes	row_34	GINS1	0.614189	Yes
row_35	DTL	0.566916	Yes	row_35	HELLS	0.623436	Yes
row_36	ATP5F1	0.575279	Yes	row_36	TWSG1	0.633628	Yes
row_37	PGP	0.583588	Yes	row_37	STX11	0.644241	Yes
row_38	SMARCA5	0.586389	Yes	row_38	ATP10A	0.65453	Yes
row_39	H2AFZ	0.59551	Yes	row_39	BCL2A1B	0.664428	Yes
row_40	TFDP1	0.60429	Yes	row_40	EEA1	0.674777	Yes
row_41	METAP2	0.613836	Yes	row_41	DTL	0.684296	Yes
row_42	TOPBP1	0.623252	Yes	row_42	SIVA1	0.694105	Yes
row_43	ATP10A	0.632493	Yes	row_43	PRIM1	0.704134	Yes
row_44	RDX	0.639742	Yes	row_44	TRPS1	0.71234	Yes
row_45	CIT	0.64554	Yes	row_45	TPI1	0.721843	Yes
row_46	HELLS	0.652565	Yes	row_46	PRELID1	0.730309	Yes
row_47	S100A4	0.660415	Yes	row_47	POLE	0.73971	Yes
row_48	MLEC	0.666303	Yes	row_48	FAM129A	0.749096	Yes
row_49	ATP5B	0.670372	Yes	row_49	TNFRSF9	0.757473	Yes
row_50	DNMT1	0.67501	Yes	row_50	YWHAH	0.765165	Yes
row_51	ITGAV	0.680013	Yes	row_51	GAPDH	0.772998	Yes
row_52	MDFIC	0.687073	Yes	row_52	H2AFZ	0.781476	Yes
row_53	GARS	0.694432	Yes	row_53	DNMT1	0.789983	Yes
row_54	PDCD1	0.701957	Yes	row_54	LCLAT1	0.797854	Yes
row_55	YWHAH	0.706837	Yes	row_55	UAP1	0.804894	Yes
row_56	HSP90AB1	0.702274	Yes	row_56	PKM	0.811909	Yes
row_57	GINS1	0.705613	Yes	row_57	RBL2	0.819716	Yes
row_58	LIG1	0.707413	Yes	row_58	NDFIP2	0.82753	Yes
row_59	MED14	0.712786	Yes	row_59	MLEC	0.834953	Yes
row_60	CSRP1	0.716241	Yes	row_60	IL2RA	0.842064	Yes
row_61	PRIM1	0.712737	Yes	row_61	TXN1	0.84829	Yes
row_62	STX11	0.717354	Yes	row_62	TFDP1	0.854548	Yes
row_63	ALDOA	0.720914	Yes	row_63	TOPBP1	0.857941	Yes
row_64	NDFIP2	0.724463	Yes	row_64	ATP5F1	0.862655	Yes
row_65	ASNSD1	0.726656	Yes	row_65	PGK1	0.868886	Yes
row_66	TNFRSF9	0.718173	No	row_66	HIST1H3C	0.872745	Yes
row_67	PPP1CA	0.717314	No	row_67	MMD	0.878047	Yes
row_68	SERPINB6A	0.719503	No	row_68	LIN54	0.883071	Yes
row_69	ZFP207	0.716872	No	row_69	ASNSD1	0.88659	Yes
row_70	CSF1	0.718652	No	row_70	CALR	0.890696	Yes
row_71	DESI1	0.721398	No	row_71	DESI1	0.892008	Yes
row_72	RPS2	0.722002	No	row_72	PPP1CA	0.896029	Yes
row_73	B4GALT5	0.723655	No	row_73	ENO1	0.898106	Yes
row_74	MCM6	0.721997	No	row_74	METAP2	0.898841	Yes
row_75	LCLAT1	0.720165	No	row_75	PGP	0.902373	Yes
row_76	MMD	0.712391	No	row_76	SMARCA5	0.905201	Yes
row_77	UAP1	0.713664	No	row_77	MCM6	0.905568	Yes
row_78	WDR3	0.714495	No	row_78	MLF2	0.908502	Yes
row_79	HIST1H3C	0.71347	No	row_79	LDHA	0.904465	No
row_80	TXN1	0.712924	No	row_80	HCFC1	0.896949	No
row_81	RBL2	0.711844	No	row_81	MED14	0.892571	No
row_82	CAPG	0.711439	No	row_82	PTPN11	0.886988	No
row_83	MLF2	0.708566	No	row_83	RDX	0.888014	No
row_84	HIST2H3B	0.668852	No	row_84	INTS7	0.854598	No
row_85	CRMP1	0.157229	No	row_85	FAR1	0.854111	No
row_86	DUSP4	0.156934	No	row_86	GARS	0.829816	No
row_87	TWSG1	0.148094	No	row_87	ZFP207	0.829859	No
row_88	INTS7	0.128997	No	row_88	ATP5B	0.827541	No
row_89	PTPN11	0.106324	No	row_89	ANKRD52	0.808346	No
row_90	BHLHE40	0.0970536	No	row_90	HIST2H3B	0.774302	No
row_91	ANKRD52	0.0560531	No	row_91	HIST1H2AO	0.266247	No
row_92	IL10RA	0.0266216	No	row_92	IL10RA	0.182788	No
row_93	BCL2A1B	0.0346484	No	row_93	RPS2	0.168867	No
row_94	FAM129A	0.0414138	No	row_94	HSP90AB1	0.157188	No
row_95	HIST1H2AO	0.0179137	No	row_95	WDR3	0.108572	No

### Sheet: cell cycle
Cell cycle gene signature (Li et al., 2019b)
PD1+Bio+ vs. PD1+Bio–				PD1+Bio+ vs. PD1–
	GENE	RUNNING ES	CORE ENRICHMENT		GENE	RUNNING ES	CORE ENRICHMENT
row_0	CCNB1	0.00956868	Yes	row_0	KIF15	0.0176173	Yes
row_1	MKI67	0.0287995	Yes	row_1	NUSAP1	0.0368668	Yes
row_2	UBE2C	0.0481616	Yes	row_2	BIRC5	0.0568668	Yes
row_3	KIF14	0.0653661	Yes	row_3	PRC1	0.0768293	Yes
row_4	CENPE	0.0851598	Yes	row_4	FOXM1	0.0968106	Yes
row_5	CDKN3	0.103828	Yes	row_5	CKAP2L	0.116717	Yes
row_6	ASPM	0.1194	Yes	row_6	CCNB2	0.13636	Yes
row_7	CDC20	0.139044	Yes	row_7	KIF14	0.156285	Yes
row_8	PRC1	0.157693	Yes	row_8	GTSE1	0.176285	Yes
row_9	PLK1	0.177486	Yes	row_9	NCAPG	0.196154	Yes
row_10	HMMR	0.197336	Yes	row_10	ASPM	0.216079	Yes
row_11	ANLN	0.216323	Yes	row_11	CEP55	0.23591	Yes
row_12	GTSE1	0.234353	Yes	row_12	CDCA8	0.25576	Yes
row_13	TPX2	0.254091	Yes	row_13	RRM2	0.275722	Yes
row_14	NCAPG	0.273828	Yes	row_14	CDKN3	0.295535	Yes
row_15	CCNA2	0.292177	Yes	row_15	PLK1	0.315478	Yes
row_16	DLGAP5	0.311483	Yes	row_16	TPX2	0.335347	Yes
row_17	CCNB2	0.331408	Yes	row_17	CCNA2	0.355291	Yes
row_18	CENPF	0.350338	Yes	row_18	CENPE	0.375272	Yes
row_19	BIRC5	0.368462	Yes	row_19	UBE2C	0.395235	Yes
row_20	CEP55	0.387168	Yes	row_20	CENPF	0.415103	Yes
row_21	FOXM1	0.406717	Yes	row_21	MKI67	0.434972	Yes
row_22	NUSAP1	0.425273	Yes	row_22	HMMR	0.454859	Yes
row_23	KIF15	0.445179	Yes	row_23	TOP2A	0.474615	Yes
row_24	KIF11	0.465179	Yes	row_24	TK1	0.494559	Yes
row_25	CKAP2L	0.480413	Yes	row_25	STMN1	0.514372	Yes
row_26	TOP2A	0.496455	Yes	row_26	KIF11	0.534146	Yes
row_27	KIF2C	0.512628	Yes	row_27	TYMS	0.553996	Yes
row_28	HMGB2	0.531333	Yes	row_28	ANLN	0.573865	Yes
row_29	TUBA1B	0.549063	Yes	row_29	HMGB2	0.593865	Yes
row_30	CDCA8	0.56638	Yes	row_30	CCNB1	0.613302	Yes
row_31	RRM2	0.580057	Yes	row_31	KIF2C	0.632833	Yes
row_32	HIST1H1B	0.59972	Yes	row_32	DLGAP5	0.652402	Yes
row_33	HIST1H4C	0.605761	Yes	row_33	CDC20	0.671257	Yes
row_34	MCM3	0.624317	Yes	row_34	TUBA1B	0.686154	Yes
row_35	TYMS	0.638857	Yes	row_35	HJURP	0.70576	Yes
row_36	H2AFZ	0.6582	Yes	row_36	HIST1H1B	0.725741	Yes
row_37	HJURP	0.677375	Yes	row_37	HIST1H1E	0.7391	Yes
row_38	HIST1H2AJ	0.693923	Yes	row_38	HMGB1	0.756154	Yes
row_39	LMNA	0.708426	Yes	row_39	H2AFZ	0.775104	Yes
row_40	TK1	0.721709	Yes	row_40	LMNA	0.79364	Yes
row_41	STMN1	0.730527	Yes	row_41	MCM3	0.812477	Yes
row_42	SMC4	0.749777	Yes	row_42	PCNA	0.83137	Yes
row_43	PCNA	0.767207	Yes	row_43	HIST1H4C	0.843209	Yes
row_44	HIST1H1E	0.785237	Yes	row_44	HIST1H1D	0.861183	Yes
row_45	HMGB1	0.781485	No	row_45	HIST1H1C	0.8685	Yes
row_46	HIST1H1D	0.747321	No	row_46	HIST1H2AJ	0.861108	Yes
row_47	HIST1H1C	0.136226	No	row_47	SMC4	0.87154	Yes
row_48	CCND1	0.155119	No	row_48	CD63	0.211497	No
row_49	CD63	0.00523445	No	row_49	CCND1	0.0181798	No

### Sheet: tumorspecific
Up-regualted antigen specific CD8 gene signature (Schietinger et al., 2016)									Down-regualted antigen specific CD8 gene signature (Schietinger et al., 2016)
PD1+Bio+ vs. PD1+Bio–				PD1+Bio+ vs. PD1–					PD1+Bio+ vs. PD1+Bio–				PD1+Bio+ vs. PD1–
NAME	PROBE	RUNNING ES	CORE ENRICHMENT	NAME	PROBE	RUNNING ES	CORE ENRICHMENT		NAME	PROBE	RUNNING ES	CORE ENRICHMENT	NAME	PROBE	RUNNING ES	CORE ENRICHMENT
row_0	SLCO4A1	-0.00218062	Yes	row_0	ST14	0.00580826	Yes		row_0	PODNL1	-0.00347266	No	row_0	HIST2H2BE	-0.00808226	No
row_1	TPI1	0.00370283	Yes	row_1	GSTT3	0.0119549	Yes		row_1	INSIG1	0.00133313	No	row_1	PODNL1	-0.00728399	No
row_2	GLP1R	0.00770654	Yes	row_2	SLCO4A1	0.0185338	Yes		row_2	HIST2H2BE	0.00514174	No	row_2	PAOX	-0.00563907	No
row_3	HIST1H2BH	0.0126125	Yes	row_3	NRN1	0.0250376	Yes		row_3	NME7	-0.008171	No	row_3	CDKN2D	-0.00312867	No
row_4	LMNB1	0.0183832	Yes	row_4	PTMS	0.0311278	Yes		row_4	USP33	-0.00494564	No	row_4	EMP3	2.14356e-05	No
row_5	HIST1H2BJ	0.023308	Yes	row_5	KIF15	0.0371804	Yes		row_5	TGFBR3	-0.00313138	No	row_5	MTSS1	-0.000817175	No
row_6	ZBED3	0.0271425	Yes	row_6	OSBPL3	0.043703	Yes		row_6	DAG1	0.00120405	No	row_6	TGFBR3	0.00297263	No
row_7	ASPM	0.0320109	Yes	row_7	GCNT1	0.049718	Yes		row_7	MTSS1	0.00446703	No	row_7	AES	0.000534767	No
row_8	CDC20	0.0382327	Yes	row_8	CDCA3	0.0562218	Yes		row_8	SCN2B	-0.0128909	No	row_8	PDLIM4	-0.00156443	No
row_9	PLK1	0.0432327	Yes	row_9	FOXM1	0.0626879	Yes		row_9	CLEC2D	-0.0160625	No	row_9	INSIG1	-0.00221489	No
row_10	CKS1B	0.0489469	Yes	row_10	GTSE1	0.0686841	Yes		row_10	RASSF3	-0.0176537	No	row_10	RASSF3	0.00249683	No
row_11	GTSE1	0.0532326	Yes	row_11	ASPM	0.0750375	Yes		row_11	CTAGE5	-0.0161217	No	row_11	SIT1	0.000228303	No
row_12	TPX2	0.0595484	Yes	row_12	CEP55	0.0814473	Yes		row_12	RPL24	-0.0132538	No	row_12	STT3B	-0.00427917	No
row_13	UHRF1	0.0661085	Yes	row_13	SPC25	0.0880074	Yes		row_13	IFRD1	-0.00848561	No	row_13	IER3	-0.00626547	No
row_14	TACC3	0.0726499	Yes	row_14	TACC3	0.0945112	Yes		row_14	PHF2	-0.017565	No	row_14	CD81	-0.00898555	No
row_15	HIST1H2BK	0.0781198	Yes	row_15	HMGB3	0.100771	Yes		row_15	RASGRP1	-0.0143961	No	row_15	PACS2	-0.00709603	No
row_16	CCNA2	0.0839844	Yes	row_16	PLK1	0.107331	Yes		row_16	SEMA4F	-0.00964678	No	row_16	ARID5A	-0.0394492	No
row_17	CENPA	0.0904318	Yes	row_17	TPX2	0.113778	Yes		row_17	RNF145	-0.00480336	No	row_17	PHF2	-0.0445588	No
row_18	HIST1H4J	0.096616	Yes	row_18	CCNA2	0.120301	Yes		row_18	STT3B	-0.00729766	No	row_18	RASL11B	-0.0427257	No
row_19	CEP55	0.0986648	Yes	row_19	CENPA	0.126673	Yes		row_19	XKRX	-0.00450504	No	row_19	NME7	-0.0397073	No
row_20	FOXM1	0.104793	Yes	row_20	CCR5	0.132857	Yes		row_20	AMPD1	-0.000734053	No	row_20	RPL22L1	-0.0487303	No
row_21	CBX5	0.109999	Yes	row_21	CDCA2	0.139342	Yes		row_21	EMP3	-0.00541086	No	row_21	RASGRP1	-0.0614033	No
row_22	KIF15	0.116409	Yes	row_22	TK1	0.145827	Yes		row_22	LAT	-0.00542162	No	row_22	LAT	-0.0583849	No
row_23	HIST1H4K	0.119774	Yes	row_23	LMNB1	0.152274	Yes		row_23	OSBPL8	-0.000822791	No	row_23	CDK5R1	-0.0584898	No
row_24	HIST1H2BM	0.124398	Yes	row_24	KIF22	0.158665	Yes		row_24	CDKN2D	0.00262834	No	row_24	RPL39	-0.0545306	No
row_25	HIST1H2BF	0.130601	Yes	row_25	CLSPN	0.164605	Yes		row_25	PAOX	0.00122529	No	row_25	C330021F23RIK	-0.279245	No
row_26	TBX21	0.134454	Yes	row_26	KCNK5	0.170771	Yes		row_26	SIT1	0.00445065	No	row_26	DNAJC3	-0.582849	No
row_27	TYMS-PS	0.137029	Yes	row_27	CKS1B	0.177199	Yes		row_27	PGS1	0.00705513	No	row_27	CLEC2D	-0.580847	No
row_28	TMEM38B	0.142368	Yes	row_28	HIST1H2AF	0.183571	Yes		row_28	IL21R	0.00600956	No	row_28	OSBPL8	-0.589682	No
row_29	HMGB3	0.147555	Yes	row_29	CDC20	0.188534	Yes		row_29	CD247	-0.0146597	No	row_29	IFRD1	-0.595281	No
row_30	CRELD2	0.153289	Yes	row_30	RAD51	0.194192	Yes		row_30	RFX1	-0.0165143	No	row_30	SCN2B	-0.607446	No
row_31	ETFB	0.15857	Yes	row_31	AKR1E1	0.200451	Yes		row_31	N4BP2	-0.0161112	No	row_31	DPM3	-0.605011	No
row_32	SPC25	0.163101	Yes	row_32	HIST1H2BJ	0.206541	Yes		row_32	FNTB	-0.0161972	No	row_32	TXNDC15	-0.606432	No
row_33	CDCA2	0.169247	Yes	row_33	NCAPG2	0.213007	Yes		row_33	RPS10	-0.0136303	No	row_33	VANGL2	-0.609002	No
row_34	TMPO	0.175112	Yes	row_34	B4GALT5	0.219436	Yes		row_34	ZFP281	-0.00967121	No	row_34	CD2	-0.61065	No
row_35	KIF22	0.180187	Yes	row_35	HSPA2	0.225432	Yes		row_35	BRD2	-0.00708555	No	row_35	TUBB2A	-0.610228	No
row_36	ST14	0.184303	Yes	row_36	CENPL	0.231297	Yes		row_36	FAM105A	-0.00318286	No	row_36	CD8B1	-0.607228	No
row_37	SH3BP2	0.190112	Yes	row_37	MNS1	0.237481	Yes		row_37	AES	0.00041879	No	row_37	CD247	-0.618622	No
row_38	VIM	0.196089	Yes	row_38	LIG1	0.244041	Yes		row_38	PACS2	0.00373822	No	row_38	SLC44A2	-0.616488	No
row_39	SPAG9	0.200412	Yes	row_39	CHAF1A	0.250357	Yes		row_39	RASL11B	0.00773498	No	row_39	OAS3	-0.617063	No
row_40	MCM5	0.205769	Yes	row_40	CARHSP1	0.256785	Yes		row_40	CMTM6	0.010283	No	row_40	BRD2	-0.613423	No
row_41	KCNK5	0.211803	Yes	row_41	ENDOD1	0.263214	Yes		row_41	2310039H08RIK	0.0108555	No	row_41	RPS25	-0.61112	No
row_42	RRM1	0.217856	Yes	row_42	ZEB2	0.269605	Yes		row_42	C330021F23RIK	-0.206333	No	row_42	RFX1	-0.606653	No
row_43	RAD51	0.221277	Yes	row_43	HIST1H4I	0.275902	Yes		row_43	VANGL2	-0.481151	No	row_43	HBA-A1	-0.608357	No
row_44	EHD4	0.225036	Yes	row_44	STARD3NL	0.282237	Yes		row_44	TPCN1	-0.531058	Yes	row_44	IL21R	-0.608405	No
row_45	PSAT1	0.228833	Yes	row_45	UHRF1	0.288703	Yes		row_45	SLC44A2	-0.528021	Yes	row_45	AMPD1	-0.613157	No
row_46	HIST1H4C	0.235074	Yes	row_46	4930503L19RIK	0.295282	Yes		row_46	TXNDC15	-0.528822	Yes	row_46	CTAGE5	-0.63266	Yes
row_47	FNDC5	0.238908	Yes	row_47	RRM1	0.301673	Yes		row_47	ZSCAN12	-0.524449	Yes	row_47	CDC42SE1	-0.628701	Yes
row_48	PFKP	0.244585	Yes	row_48	TMPO	0.30797	Yes		row_48	ELMO1	-0.524648	Yes	row_48	DEDD2	-0.628994	Yes
row_49	CDCA3	0.25028	Yes	row_49	ATXN1	0.314342	Yes		row_49	DNAJC3	-0.524094	Yes	row_49	RPS10	-0.625769	Yes
row_50	ZEB2	0.254679	Yes	row_50	CNTLN	0.320864	Yes		row_50	LMO4	-0.52006	Yes	row_50	PGS1	-0.621226	Yes
row_51	GABARAPL1	0.260656	Yes	row_51	DEK	0.324962	Yes		row_51	CDK5R1	-0.523777	Yes	row_51	NPC2	-0.616364	Yes
row_52	HNRNPH1	0.267066	Yes	row_52	TWSG1	0.331503	Yes		row_52	GGT1	-0.520702	Yes	row_52	DAG1	-0.614023	Yes
row_53	CHST11	0.272423	Yes	row_53	GABARAPL1	0.337049	Yes		row_53	RPS25	-0.515878	Yes	row_53	RPS13	-0.612434	Yes
row_54	SPRY2	0.276258	Yes	row_54	CRELD2	0.343233	Yes		row_54	TSPAN13	-0.514703	Yes	row_54	GRAP2	-0.609322	Yes
row_55	LCMT1	0.281013	Yes	row_55	LCMT1	0.349041	Yes		row_55	RPS13	-0.510894	Yes	row_55	TOP2B	-0.618194	Yes
row_56	AKR1E1	0.28701	Yes	row_56	CTNNA1	0.355507	Yes		row_56	FAM169B	-0.505919	Yes	row_56	TSPAN13	-0.616211	Yes
row_57	MNS1	0.292235	Yes	row_57	HIST1H4F	0.362011	Yes		row_57	RCSD1	-0.504764	Yes	row_57	CD6	-0.611857	Yes
row_58	PLEK	0.292085	Yes	row_58	CHST2	0.368233	Yes		row_58	MIDN	-0.501896	Yes	row_58	CEP97	-0.606938	Yes
row_59	HIST1H3A	0.298212	Yes	row_59	EHD4	0.374455	Yes		row_59	ARID5A	-0.497579	Yes	row_59	IL2RG	-0.604014	Yes
row_60	CHAF1A	0.303344	Yes	row_60	HIST1H1E	0.380808	Yes		row_60	SBF1	-0.501936	Yes	row_60	ARHGDIB	-0.599358	Yes
row_61	TK1	0.30981	Yes	row_61	TPI1	0.38733	Yes		row_61	RPL22L1	-0.49888	Yes	row_61	SMAP2	-0.595851	Yes
row_62	CAPN2	0.316032	Yes	row_62	MCM5	0.39359	Yes		row_62	RNF38	-0.49398	Yes	row_62	CMTM6	-0.604441	Yes
row_63	ATXN1	0.31872	Yes	row_63	NUDT4	0.400037	Yes		row_63	OAS3	-0.489457	Yes	row_63	ARHGEF1	-0.600313	Yes
row_64	HIST1H4F	0.324603	Yes	row_64	FAM129A	0.406127	Yes		row_64	CDC42SE1	-0.487417	Yes	row_64	FAM105A	-0.595846	Yes
row_65	ALAD	0.329603	Yes	row_65	UBASH3B	0.412575	Yes		row_65	GLIPR2	-0.483363	Yes	row_65	COX7A2L	-0.592131	Yes
row_66	PHF6	0.332122	Yes	row_66	SPRY2	0.418815	Yes		row_66	BCL11B	-0.478708	Yes	row_66	IMP3	-0.587344	Yes
row_67	NAP1L1	0.337836	Yes	row_67	PIK3AP1	0.425206	Yes		row_67	CNR2	-0.473921	Yes	row_67	RNF38	-0.582501	Yes
row_68	GSTT3	0.340317	Yes	row_68	SH3BP2	0.431372	Yes		row_68	TMIE	-0.469642	Yes	row_68	XKRX	-0.580009	Yes
row_69	NCAPG2	0.34669	Yes	row_69	ETFB	0.4375	Yes		row_69	ARHGDIB	-0.465946	Yes	row_69	USP18	-0.575467	Yes
row_70	BTG3	0.353024	Yes	row_70	ZBED3	0.443947	Yes		row_70	ELF1	-0.461235	Yes	row_70	CNGA1	-0.572448	Yes
row_71	HIST1H1E	0.359208	Yes	row_71	JAZF1	0.450432	Yes		row_71	GRAP2	-0.463127	Yes	row_71	SBF1	-0.568282	Yes
row_72	PRKRIP1	0.360543	Yes	row_72	ALAD	0.456879	Yes		row_72	CD8B1	-0.460748	Yes	row_72	MIDN	-0.564906	Yes
row_73	CNTLN	0.365844	Yes	row_73	TBX21	0.4628	Yes		row_73	TBCEL	-0.459273	Yes	row_73	LYPD6B	-0.560195	Yes
row_74	SLA	0.372159	Yes	row_74	SAMSN1	0.468533	Yes		row_74	AI467606	-0.456047	Yes	row_74	RXRB	-0.555803	Yes
row_75	CIAPIN1	0.375392	Yes	row_75	NAP1L1	0.474699	Yes		row_75	SAMD9L	-0.453292	Yes	row_75	ARL6IP5	-0.554854	Yes
row_76	LIG1	0.38137	Yes	row_76	HIST1H3A	0.480657	Yes		row_76	CD81	-0.450105	Yes	row_76	RNF145	-0.551327	Yes
row_77	PURB	0.387798	Yes	row_77	CBX5	0.487142	Yes		row_77	STK4	-0.447707	Yes	row_77	PIGP	-0.549062	Yes
row_78	VARS	0.392422	Yes	row_78	CAPN2	0.493684	Yes		row_78	HSDL1	-0.443108	Yes	row_78	ELF1	-0.544369	Yes
row_79	NRN1	0.398381	Yes	row_79	CHSY1	0.499473	Yes		row_79	IER3	-0.438566	Yes	row_79	STK4	-0.539751	Yes
row_80	LUC7L2	0.401163	Yes	row_80	VIM	0.505789	Yes		row_80	AI606181	-0.437316	Yes	row_80	AI467606	-0.535717	Yes
row_81	HSPA2	0.405674	Yes	row_81	ZFP367	0.512086	Yes		row_81	RPL39	-0.433564	Yes	row_81	H2-OA	-0.53219	Yes
row_82	CCR5	0.402685	Yes	row_82	SWAP70	0.518139	Yes		row_82	IMP3	-0.430715	Yes	row_82	RCSD1	-0.52904	Yes
row_83	OSBPL3	0.405768	Yes	row_83	CHST11	0.524116	Yes		row_83	ARHGEF1	-0.427847	Yes	row_83	BCL11B	-0.524573	Yes
row_84	ENDOD1	0.412159	Yes	row_84	RGS1	0.528796	Yes		row_84	DEDD2	-0.42481	Yes	row_84	ELMO1	-0.520125	Yes
row_85	IL2RB	0.417121	Yes	row_85	TMEM38B	0.535056	Yes		row_85	ADD3	-0.420305	Yes	row_85	SAMD9L	-0.515206	Yes
row_86	HIST1H2BB	0.423569	Yes	row_86	HIST1H2BB	0.53906	Yes		row_86	TOP2B	-0.415349	Yes	row_86	LRP12	-0.512564	Yes
row_87	CTNNA1	0.429546	Yes	row_87	CIAPIN1	0.544586	Yes		row_87	RXRB	-0.411314	Yes	row_87	ARHGAP4	-0.509546	Yes
row_88	CEACAM2	0.435129	Yes	row_88	FHL2	0.550939	Yes		row_88	TLR12	-0.406452	Yes	row_88	GLIPR2	-0.504665	Yes
row_89	NUDT4	0.430223	Yes	row_89	HIST1H4C	0.556108	Yes		row_89	CNGA1	-0.402624	Yes	row_89	RAP2B	-0.500009	Yes
row_90	4930503L19RIK	0.43417	Yes	row_90	HIST1H2BH	0.561127	Yes		row_90	HMG20A	-0.400942	Yes	row_90	TBCEL	-0.495937	Yes
row_91	HIST1H4I	0.4387	Yes	row_91	PURB	0.567706	Yes		row_91	XRN2	-0.401348	Yes	row_91	FLOT1	-0.491583	Yes
row_92	CARHSP1	0.443343	Yes	row_92	MMD	0.573571	Yes		row_92	IL2RG	-0.397332	Yes	row_92	HMG20A	-0.488866	Yes
row_93	B4GALT5	0.449734	Yes	row_93	RABGAP1L	0.57812	Yes		row_93	JAKMIP1	-0.394916	Yes	row_93	RNPEPL1	-0.486186	Yes
row_94	DEK	0.455993	Yes	row_94	HIST1H2BK	0.584266	Yes		row_94	SMAP2	-0.390919	Yes	row_94	ADD3	-0.484786	Yes
row_95	STARD3NL	0.461858	Yes	row_95	PSAT1	0.587556	Yes		row_95	PIGP	-0.387656	Yes	row_95	TPCN1	-0.482294	Yes
row_96	MCM6	0.465504	Yes	row_96	HIST1H2BM	0.59374	Yes		row_96	2410002F23RIK	-0.384356	Yes	row_96	KLF7	-0.478203	Yes
row_97	HIST1H2AF	0.469828	Yes	row_97	VRK2	0.598552	Yes		row_97	H2-OA	-0.380246	Yes	row_97	RPL24	-0.473435	Yes
row_98	CHSY1	0.472046	Yes	row_98	PTGER2	0.605037	Yes		row_98	EPSTI1	-0.375421	Yes	row_98	2310039H08RIK	-0.469815	Yes
row_99	PTGER2	0.473906	Yes	row_99	CREM	0.610789	Yes		row_99	HBA-A1	-0.372572	Yes	row_99	EPSTI1	-0.466269	Yes
row_100	MMD	0.478888	Yes	row_100	TYMS-PS	0.614116	Yes		row_100	ENC1	-0.369648	Yes	row_100	CDK2AP2	-0.462404	Yes
row_101	AZI2	0.484	Yes	row_101	REPIN1	0.61842	Yes		row_101	THADA	-0.365783	Yes	row_101	AI606181	-0.458972	Yes
row_102	PRMT7	0.489884	Yes	row_102	ABI2	0.621578	Yes		row_102	RNPEPL1	-0.361673	Yes	row_102	KLHL24	-0.454674	Yes
row_103	CHST2	0.492534	Yes	row_103	GLP1R	0.627367	Yes		row_103	FLOT1	-0.356754	Yes	row_103	CNP	-0.450677	Yes
row_104	ZFP367	0.49556	Yes	row_104	MCM6	0.631033	Yes		row_104	RASGRP2	-0.353303	Yes	row_104	LMO4	-0.445777	Yes
row_105	CLSPN	0.498023	Yes	row_105	CBLB	0.634322	Yes		row_105	CDK2AP2	-0.351753	Yes	row_105	GGT1	-0.44084	Yes
row_106	HIST2H3B	0.468135	No	row_106	PFKP	0.637555	Yes		row_106	CALCRL	-0.349882	Yes	row_106	HSDL1	-0.436411	Yes
row_107	HIST2H3C1	0.041604	No	row_107	HIST1H2BN	0.644059	Yes		row_107	DPM3	-0.346506	Yes	row_107	ZFP386	-0.432113	Yes
row_108	ABI2	-0.0271192	No	row_108	SERPINB6B	0.647273	Yes		row_108	COX7A2L	-0.343356	Yes	row_108	TXNIP	-0.427194	Yes
row_109	ATRX	-0.0223824	No	row_109	HNRNPH1	0.651935	Yes		row_109	KIF1B	-0.340243	Yes	row_109	GLYCTK	-0.422294	Yes
row_110	CENPL	-0.0256533	No	row_110	SPAG9	0.653514	Yes		row_110	CEP97	-0.340066	Yes	row_110	KIF21B	-0.417752	Yes
row_111	TWSG1	-0.0219691	No	row_111	BTG3	0.659171	Yes		row_111	KCNA2	-0.340077	Yes	row_111	HERC3	-0.413736	Yes
row_112	TYROBP	-0.02524	No	row_112	HIST1H4K	0.661765	Yes		row_112	DSE	-0.335685	Yes	row_112	MS4A6B	-0.408893	Yes
row_113	GCNT1	-0.0311989	No	row_113	HIST1H2BF	0.666559	Yes		row_113	ARHGAP15	-0.331331	Yes	row_113	FCHSD2	-0.40674	Yes
row_114	VRK2	-0.025259	No	row_114	HIST1H2BG	0.6681	Yes		row_114	GPR146	-0.328896	Yes	row_114	TNFAIP8L2	-0.401821	Yes
row_115	HIST1H2BN	-0.0334924	No	row_115	PRKRIP1	0.671126	Yes		row_115	CD6	-0.329113	Yes	row_115	XRN2	-0.397053	Yes
row_116	CD44	-0.0311241	No	row_116	HIST1H4J	0.676258	Yes		row_116	GRAMD4	-0.324402	Yes	row_116	RASSF2	-0.392981	Yes
row_117	NKTR	-0.0269136	No	row_117	PTPN11	0.682573	Yes		row_117	TXNIP	-0.320198	Yes	row_117	KIF1B	-0.388081	Yes
row_118	PTPN11	-0.0239437	No	row_118	CD44	0.677272	Yes		row_118	CD53	-0.316446	Yes	row_118	TAPT1	-0.383445	Yes
row_119	CBLB	-0.0202408	No	row_119	IL2RB	0.683532	Yes		row_119	USP18	-0.311546	Yes	row_119	IL16	-0.37847	Yes
row_120	UBASH3B	-0.0219139	No	row_120	LUC7L2	0.689002	Yes		row_120	BCL9L	-0.306834	Yes	row_120	FNTB	-0.374341	Yes
row_121	JAZF1	-0.019038	No	row_121	IFNG	0.691727	Yes		row_121	HSD11B1	-0.302818	Yes	row_121	HSD11B1	-0.370137	Yes
row_122	PTMS	-0.0158238	No	row_122	PLEK	0.683738	No		row_122	IGTP	-0.302792	Yes	row_122	CALCRL	-0.366799	Yes
row_123	CREM	-0.0142073	No	row_123	SLA	0.687949	No		row_123	KLF7	-0.29998	Yes	row_123	ZBP1	-0.362878	Yes
row_124	GVIN1	-0.018418	No	row_124	FNDC5	0.680467	No		row_124	RAP2B	-0.295268	Yes	row_124	AB124611	-0.359163	Yes
row_125	SNX9	-0.0122338	No	row_125	HIST1H4M	0.68496	No		row_125	CD2	-0.291629	Yes	row_125	JAKMIP1	-0.354771	Yes
row_126	TNFSF14	-0.00620001	No	row_126	PHF6	0.690862	No		row_126	FCHSD2	-0.286974	Yes	row_126	ZFP281	-0.350041	Yes
row_127	UAP1L1	-0.00727159	No	row_127	CEACAM2	0.686388	No		row_127	ARHGEF18	-0.28309	Yes	row_127	N4BP2	-0.345348	Yes
row_128	RABGAP1L	-0.00785443	No	row_128	LRMP	0.672835	No		row_128	ARL6IP5	-0.278247	Yes	row_128	SEMA4F	-0.34058	Yes
row_129	SNCA	-0.00277927	No	row_129	AZI2	0.678042	No		row_129	PDLIM4	-0.274024	Yes	row_129	2410002F23RIK	-0.336094	Yes
row_130	REPIN1	-0.00601253	No	row_130	HIST2H3B	0.648323	No		row_130	TAPT1	-0.276199	Yes	row_130	ARHGAP15	-0.331137	Yes
row_131	FHL2	-0.0112571	No	row_131	SNCA	0.27685	No		row_131	ZFP386	-0.274704	Yes	row_131	CD53	-0.326971	Yes
row_132	LRMP	-0.0126858	No	row_132	HIST2H3C1	0.227131	No		row_132	MS4A6B	-0.270218	Yes	row_132	CTSS	-0.322786	Yes
row_133	PIK3AP1	-0.0277614	No	row_133	HIST1H4B	0.155945	No		row_133	ARHGAP4	-0.267106	Yes	row_133	ENC1	-0.318263	Yes
row_134	PLA2G16	-0.0335511	No	row_134	VAV3	0.149366	No		row_134	ST8SIA1	-0.266213	Yes	row_134	TMEM71	-0.313419	Yes
row_135	HIST1H1A	-0.0291527	No	row_135	UAP1L1	0.14679	No		row_135	SGK3	-0.266055	Yes	row_135	RASGRP2	-0.308632	Yes
row_136	SAMSN1	-0.0235324	No	row_136	PLA2G16	0.151847	No		row_136	LYPD6B	-0.263206	Yes	row_136	DSE	-0.304015	Yes
row_137	FAM129A	-0.0208821	No	row_137	HIST1H1A	0.155907	No		row_137	ZBP1	-0.258381	Yes	row_137	FAS	-0.299849	Yes
row_138	HIST1H4B	-0.0153934	No	row_138	VARS	0.144252	No		row_138	TNFAIP8L2	-0.254159	Yes	row_138	TLR12	-0.295758	Yes
row_139	POGK	-0.013307	No	row_139	NKTR	0.0838001	No		row_139	NPC2	-0.249767	Yes	row_139	SGK3	-0.291441	Yes
row_140	TBC1D5	-0.0107507	No	row_140	ATRX	0.0751532	No		row_140	RRAS2	-0.244886	Yes	row_140	RRAS2	-0.286654	Yes
row_141	IFNG	-0.0113147	No	row_141	SNX9	0.0796644	No		row_141	LCN4	-0.241039	Yes	row_141	SLCO3A1	-0.282149	Yes
row_142	HIST1H2BG	-0.0188338	No	row_142	AIF1	0.0553969	No		row_142	CNP	-0.236196	Yes	row_142	FAM169B	-0.27772	Yes
row_143	HIST1H4M	-0.0177813	No	row_143	TBC1D5	0.0548141	No		row_143	AB124611	-0.231277	Yes	row_143	ZSCAN12	-0.273196	Yes
row_144	SERPINB6B	-0.019022	No	row_144	PRMT7	0.0218998	No		row_144	HERC3	-0.227939	Yes	row_144	ST8SIA1	-0.268391	Yes
row_145	AIF1	-0.0213154	No	row_145	GVIN1	-0.0113716	No		row_145	SEMA4B	-0.224356	Yes	row_145	SLC43A2	-0.263923	Yes
row_146	VAV3	-0.0162779	No	row_146	TNFSF14	-0.0183832	No		row_146	KIF21B	-0.22051	Yes	row_146	AMIGO2	-0.259042	Yes
row_147	RGS1	-0.00971771	No	row_147	IKZF2	-0.0151689	No		row_147	SOCS3	-0.218244	Yes	row_147	IFNGR2	-0.254387	Yes
row_148	IKZF2	-0.00383427	No	row_148	BCL2L11	-0.00921031	No		row_148	TUBB2A	-0.214059	Yes	row_148	KLHL6	-0.249506	Yes
row_149	SWAP70	-0.00349604	No	row_149	TYROBP	-0.00667279	No		row_149	RAPGEF4	-0.209253	Yes	row_149	USP33	-0.244606	Yes
row_150	BCL2L11	-0.0011089	No	row_150	POGK	-0.000488586	No		row_150	LIMD2	-0.207985	Yes	row_150	ATP10D	-0.239932	Yes
row_151	TNFSF8	0.00445499	No	row_151	TNFSF8	0.00165419	No		row_151	KLHL6	-0.204063	Yes	row_151	ORAI2	-0.23507	Yes
									row_152	ATP10D	-0.202776	Yes	row_152	DZIP1	-0.230339	Yes
									row_153	SLCO3A1	-0.198027	Yes	row_153	TRAT1	-0.225835	Yes
									row_154	DZIP1	-0.195497	Yes	row_154	ARHGEF18	-0.220935	Yes
									row_155	FOXO1	-0.192234	Yes	row_155	LIMD2	-0.216035	Yes
									row_156	LRP12	-0.187598	Yes	row_156	NTRK3	-0.211267	Yes
									row_157	IL16	-0.185464	Yes	row_157	IGTP	-0.206423	Yes
									row_158	RASSF2	-0.180771	Yes	row_158	ACSS2	-0.201674	Yes
									row_159	KLHL24	-0.175852	Yes	row_159	PELI1	-0.197113	Yes
									row_160	SLC43A2	-0.172194	Yes	row_160	THADA	-0.192232	Yes
									row_161	PELI1	-0.169138	Yes	row_161	FOXO1	-0.187351	Yes
									row_162	IL6ST	-0.164464	Yes	row_162	BCL9L	-0.182451	Yes
									row_163	DYRK2	-0.160185	Yes	row_163	DYRK2	-0.178153	Yes
									row_164	TMEM71	-0.155567	Yes	row_164	SLFN1	-0.173686	Yes
									row_165	H2-DMA	-0.152267	Yes	row_165	LCN4	-0.168767	Yes
									row_166	BTBD11	-0.147988	Yes	row_166	TMEM108	-0.164112	Yes
									row_167	CTSS	-0.145684	Yes	row_167	TMIE	-0.159268	Yes
									row_168	NTRK3	-0.141612	Yes	row_168	PECAM1	-0.154519	Yes
									row_169	ORAI2	-0.137013	Yes	row_169	GBP2	-0.149563	Yes
									row_170	GBP2	-0.13249	Yes	row_170	GRAMD4	-0.145058	Yes
									row_171	TSC22D3	-0.127835	Yes	row_171	CNR2	-0.140271	Yes
									row_172	TCP11L2	-0.12333	Yes	row_172	GPR146	-0.135334	Yes
									row_173	GLYCTK	-0.118355	Yes	row_173	AQP3	-0.130584	Yes
									row_174	TMEM108	-0.115336	Yes	row_174	TSC22D3	-0.125609	Yes
									row_175	IFNGR2	-0.110719	Yes	row_175	PLCB2	-0.120766	Yes
									row_176	TIMP2	-0.106816	Yes	row_176	BTBD11	-0.115828	Yes
									row_177	PIK3IP1	-0.103497	Yes	row_177	TCP11L2	-0.111229	Yes
									row_178	PECAM1	-0.0997444	Yes	row_178	H2-DMA	-0.106254	Yes
									row_179	SLFN1	-0.0953713	Yes	row_179	GPR18	-0.101392	Yes
									row_180	PLCB2	-0.090716	Yes	row_180	TRIB2	-0.0964545	Yes
									row_181	MGST2	-0.086851	Yes	row_181	SOCS3	-0.0917616	Yes
									row_182	AXIN2	-0.0821769	Yes	row_182	MGST2	-0.0870123	Yes
									row_183	FAS	-0.0774652	Yes	row_183	IL6ST	-0.0821124	Yes
									row_184	AQP3	-0.0725841	Yes	row_184	SCML4	-0.0772125	Yes
									row_185	GPR18	-0.0683428	Yes	row_185	IFIT3	-0.072275	Yes
									row_186	SCML4	-0.063537	Yes	row_186	AXIN2	-0.0673375	Yes
									row_187	IFIT3	-0.0588441	Yes	row_187	KCNA2	-0.0627951	Yes
									row_188	TRIB2	-0.0540383	Yes	row_188	RAPGEF4	-0.0580458	Yes
									row_189	ACSS2	-0.0497405	Yes	row_189	SEMA4B	-0.0531083	Yes
									row_190	SIDT1	-0.0465904	Yes	row_190	TIMP2	-0.0482649	Yes
									row_191	AMIGO2	-0.0420292	Yes	row_191	SIDT1	-0.0434591	Yes
									row_192	ARL5C	-0.0372798	Yes	row_192	ARL5C	-0.038484	Yes
									row_193	SLC6A19	-0.0326434	Yes	row_193	PIK3IP1	-0.0339604	Yes
									row_194	S1PR1	-0.0282327	Yes	row_194	SH3BP5	-0.029117	Yes
									row_195	FCGRT	-0.0237844	Yes	row_195	TNFRSF26	-0.0242924	Yes
									row_196	TRAT1	-0.019242	Yes	row_196	ATP1B1	-0.0193549	Yes
									row_197	SH3BP5	-0.0143609	Yes	row_197	OASL2	-0.0144362	Yes
									row_198	TNFRSF26	-0.00974329	Yes	row_198	FCGRT	-0.00959277	Yes
									row_199	OASL2	-0.00478698	Yes	row_199	S1PR1	-0.00463646	Yes
									row_200	ATP1B1	1.8812e-05	Yes	row_200	SLC6A19	0.000282217	Yes
